# Distinct effects of hypomorphic IFT and dynein-2 skeletal ciliopathy disease alleles on chondrogenic differentiation, ECM composition and wnt signalling in ATDC5 derived cartilage-like organoids

**DOI:** 10.64898/2026.05.21.726337

**Authors:** Anna Klawonn, Himanshu, Zeineb Bakey, Stefan Tholen, Ilona Skatulla, Yong Li, Chiara M. Schröder, Sebastian J. Arnold, Anna Köttgen, Oliver Schilling, Miriam Schmidts

## Abstract

Dysfunction of ciliary intraflagellar transport (IFT) and dynein-2 genes causes severe developmental defects, including skeletal phenotypes characterized by shortened ribs and long bones and polydactyly. Specific gene-phenotype associations suggest individual functions of the different IFT/dynein-2 proteins in development. Since null models disrupt ciliogenesis and hence are not suitable to study individual protein functions, we recreated human hypomorphic disease alleles in IFT-A (IFT43 p.M1V), IFT-B (IFT74 deletion of exon 2), and dynein-2 (WDR60 p.A911V), alongside a WDR60 null model in ATDC5 chondrocyte precursor cells.

Hypomorphic mutants did not show alterations in ciliation efficiency or cilia length but displayed distinct defects in IFT88 localization, indicating impaired intraflagellar transport. Despite altered IFT, Hedgehog signalling responses were variably affected across the different genotypes. Transcriptomic analysis revealed concurrent increases in canonical Wnt signalling and expression of genes related to late skeletal development in WDR60 A911V and IFT74 del ex 2 mutants, but not in IFT43 M1V or WDR60 loss-of-function mutants. These changes were accompanied by alterations in ECM composition. In addition, all hypomorphic mutants showed reduced levels of the non-canonical Wnt ligand WNT5A in ECM proteomic analyses. Interestingly, loss of cilia in WDR60 loss-of-function mutants had only modest effects on chondrogenic differentiation and ECM composition.

Overall, our data provide new evidence of genotype-dependent altered ECM composition as well as dysregulation of canonical and non-canonical Wnt signalling and accelerated chondrocyte differentiation in skeletal ciliopathies. Furthermore, our findings suggest a modulatory rather than essential role of the primary cilium for ATDC5 cell differentiation.
