## Supplementary file 3 for "Distinct effects of hypomorphic IFT and dynein-2 skeletal ciliopathy disease alleles on chondrogenic differentiation, ECM composition and wnt signalling in ATDC5 derived cartilage-like organoids"

### Sheet: content
export of intersections from venn diagrams displaying overlap of proteins with significant reduced or increased expression (compared to wt) in ECM proteomic analyses among all mutants at matching time points. Reduced (down) and increased (up) expression are displayed separately for each time point.

### Sheet: d7 down
IFT43 M1V ∩ WDR60 A911V ∩ WDR60 nons.	IFT43 M1V ∩ IFT74 del ex 2 ∩ WDR60 A911V	IFT43 M1V	IFT43 M1V ∩ WDR60 A911V	IFT74 del ex 2 ∩ WDR60 A911V	IFT74 del ex 2	WDR60 A911V	WDR60 A911V ∩ WDR60 nons.
Alb	Fmod	Col11a1	Fgb	Tinagl1	Thbs2	Adamts1	Htra1
Serpine1	Adamtsl4		Serpinc1	Tgfb2	S100a10	Bmper	Tnn
	Wnt5a		Ang2	Smoc1	Glg1	Ccn2
				Tgm2	Gpc4	Ccn5
				Postn	Anxa6	Col12a1
				Lgals9	Anxa4	Col6a6
				Fbln7	Anxa3	Ecm1
				Fbn2	Anxa11	Efemp2
				Thsd4	Agrn	F13a1
				Col16a1		Lox
				Cask		Ltbp1
				Ogn		Mamdc2
				Aspn		Mmp19
						Nid1
						Ptn
						Pxdn
						Sema3c
						Smoc2
						Tgfbi
						Timp1
						Timp3
						Tnfrsf11b
						Ltbp3
						Emilin1
						Hspg2
						Matn2
						Fn1
						Runx1
						Loxl1
						Fbln1
						Sned1
						Abi3bp
						Angptl2
						Srpx2
						Fgg
						Fbn1
						Efna5
						Col4a3
						Svep1
						Efemp1
						Matn4
						Col5a2
						F2
						Smc3
						Col1a2
						Egfl7
						Fbln5
						Colec12
						Omd
						Itih4
						Bgn
						Serpinb1a
						Serpinf1
						Col4a5
						Col4a1
						Adamts4
						Mfge8
						Ntn3
						Col3a1
						Nid2
						Col8a1

### Sheet: d7 up
IFT74 del ex 2	IFT74 del ex 2 ∩ WDR60 A911V	WDR60 A911V	WDR60 nons.
Spon2	Ndnf	Calr	Col6a5
		Cst3	Col6a6
		Hsp90aa1
		Pcolce2
		Phospho1
		Plxnb2
		Cfdp1
		Gpc1

### Sheet: d14 down
IFT43 M1V ∩ IFT74 del ex 2 ∩ WDR60 A911V	IFT43 M1V	IFT43 M1V ∩ WDR60 nons.	IFT43 M1V ∩ IFT74 del ex 2 ∩ WDR60 A911V ∩ WDR60 nons.	IFT43 M1V ∩ WDR60 A911V ∩ WDR60 nons.	IFT43 M1V ∩ WDR60 A911V	IFT74 del ex 2 ∩ WDR60 A911V	IFT74 del ex 2 ∩ WDR60 A911V ∩ WDR60 nons.	IFT74 del ex 2	WDR60 A911V	WDR60 A911V ∩ WDR60 nons.	WDR60 nons.
Wnt5a	Serpine1	Serpinc1	Ang2	Igfbp7	Igf2	Fbn1	Emilin1	Cstb	Adamtsl4	Ecm1	Col4a5
	F2			Tnfrsf11b		Col6a6			Aspn	Htra1	Pcolce2
	Egfl7					Adamts1			Bmper	Tgfbi	Col15a1
						Ccn2			Cask	Tnn
						F13a1			Ccn5	Sned1
						Ltbp1			Col12a1	Tgfb1
						Tinagl1			Efemp2
						Tgfb2			Fmod
						Smoc1			Lox
						Tgm2			Mamdc2
						Postn			Mmp19
						Lgals9			Nid1
						Fbln7			Ogn
						Fbn2			Ptn
									Pxdn
									Sema3c
									Smoc2
									Timp1
									Timp3
									Ltbp3
									Hspg2
									Matn2
									Fn1
									Runx1
									Loxl1
									Fgb
									Fbln1
									Col16a1
									Thsd4
									Abi3bp
									Angptl2
									Srpx2
									Fgg
									Efna5
									Col4a3
									Svep1
									Efemp1
									Matn4
									Wnt5b
									Anxa2
									Adamts5
									Adamts3
									Ngly1
									Thbs4
									Thbs2
									Col1a1
									Ntn1
									Dcn
									Ang3
									Ccn1

### Sheet: d14 up 
IFT43 M1V	IFT43 M1V ∩ WDR60 nons.	IFT74 del ex 2 ∩ WDR60 A911V	IFT74 del ex 2	IFT74 del ex 2 ∩ WDR60 nons.	WDR60 A911V	WDR60 A911V ∩ WDR60 nons.	WDR60 nons.
Fbln2	Cthrc1	Ndnf	Mfge8	Prelp	Calr	S100a6	Plxnb2
Ntn4		Pcolce2	Cspg4		Cst3		Entpd2
Lama5		Phospho1	Gpc1		Hsp90aa1		Gpc4
					Ctsz
					Plod1
					P3h1

### Sheet: d21 down
IFT43 M1V ∩ WDR60 A911V	IFT43 M1V	IFT43 M1V ∩ WDR60 A911V ∩ WDR60 nons.	IFT43 M1V ∩ WDR60 nons.	IFT43 M1V ∩ IFT74 del ex 2 ∩ WDR60 nons.	IFT74 del ex 2 ∩ WDR60 A911V	IFT74 del ex 2	WDR60 A911V	WDR60 A911V ∩ WDR60 nons.	WDR60 nons.
Ang3	Bmp1	Col9a1	Pcolce2	Igfbp7	Col8a1	Ptx3	Adamts1	Ecm1	Spon2
	Itih4	Tnfrsf11b	Thbs4				Adamtsl4	Htra1	Serpine2
	Lgalsl	Serpine1	Serpinc1				Ang2	Tgfbi	Col15a1
	Plg						Aspn	Tnn
	Vtn						Bmper
	F2						Cask
	Igf2						Ccn2
	Wnt5a						Ccn5
							Col12a1
							Col6a6
							Efemp2
							F13a1
							Fbln7
							Fmod
							Lgals9
							Lox
							Ltbp1
							Mamdc2
							Mmp19
							Nid1
							Ogn
							Postn
							Ptn
							Pxdn
							Sema3c
							Smoc1
							Smoc2
							Tgfb2
							Tgm2
							Timp1
							Timp3
							Tinagl1
							Dcn
							Ccn1

### Sheet: d21 up 
IFT43 M1V	IFT43 M1V ∩ WDR60 nons.	IFT43 M1V ∩ WDR60 A911V ∩ WDR60 nons.	IFT43 M1V ∩ IFT74 del ex 2	IFT74 del ex 2 ∩ WDR60 A911V	IFT74 del ex 2	WDR60 A911V
Lama5	Anxa5	Cst3	Tnxb	Spon2	Mfge8	Calr
	Anxa3			Ndnf	Cspg4	Hsp90aa1
	Gpc4			Pcolce2	Prelp	Lgals1
				Phospho1	Gpc1	Agrn
				Col11a1	Bmp1	Alb
					Col11a2
					Ccdc80
					Tgfb1
					Adamts4
					Col10a1
					Col9a1
					Alpl
					Bgn
					Col2a1
					Mmp11
					Adamtsl1
					Col1a1
