## Supplementary file 7 for "Distinct effects of hypomorphic IFT and dynein-2 skeletal ciliopathy disease alleles on chondrogenic differentiation, ECM composition and wnt signalling in ATDC5 derived cartilage-like organoids"

### Sheet: content
export of intersections from venn diagrams displaying overlap of proteins with significant reduced or increased expression (compared to wt) in ECM proteomic analyses for each mutant across all time points. Proteins with reduced (down) and increased (up) expression are displayed separately for each mutant.

### Sheet: WDR60 nons down 
d7	d14	d21	d7 ∩ d21	d14 ∩ d21	d7 ∩ d14 ∩ d21
Alb	Ang2	Thbs4	Serpine1	Serpinc1	Htra1
	Tgfb1	Spon2		Ecm1	Tnn
	Emilin1	Col9a1		Tnfrsf11b
	Col4a5	Serpine2		Pcolce2
	Sned1			Igfbp7
				Tgfbi
				Col15a1

### Sheet: WDR60 nons up
d7	d14	d21	d14 ∩ d21
Col6a5	Cthrc1	Anxa3	Gpc4
Col6a6	Plxnb2	Anxa5
	Entpd2	Cst3
	S100a6
	Prelp

### Sheet: WDR60 A911V down
d7 ∩ d14 ∩ d21	d7 ∩ d14	d7	d7 ∩ d21	d14	d14 ∩ d21	d21
Adamts1	Ltbp3	Col5a2	Serpine1	Wnt5b	Dcn	Col9a1
Adamtsl4	Emilin1	F2	Col8a1	Anxa2	Ang3
Ang2	Hspg2	Smc3		Igfbp7	Ccn1
Aspn	Matn2	Col1a2		Adamts5
Bmper	Fn1	Serpinc1		Adamts3
Cask	Runx1	Egfl7		Ngly1
Ccn2	Loxl1	Fbln5		Thbs4
Ccn5	Fgb	Colec12		Tgfb1
Col12a1	Fbln1	Omd		Igf2
Col6a6	Col16a1	Itih4		Thbs2
Ecm1	Sned1	Bgn		Col1a1
Efemp2	Thsd4	Serpinb1a		Ntn1
F13a1	Abi3bp	Serpinf1
Fbln7	Angptl2	Col4a5
Fmod	Wnt5a	Col4a1
Htra1	Srpx2	Adamts4
Lgals9	Fgg	Mfge8
Lox	Fbn1	Ntn3
Ltbp1	Efna5	Alb
Mamdc2	Col4a3	Col3a1
Mmp19	Svep1	Nid2
Nid1	Efemp1
Ogn	Fbn2
Postn	Matn4
Ptn
Pxdn
Sema3c
Smoc1
Smoc2
Tgfb2
Tgfbi
Tgm2
Timp1
Timp3
Tinagl1
Tnfrsf11b
Tnn

### Sheet: WDR60 A911V up
d7 ∩ d14 ∩ d21	d7	d14	d21
Calr	Plxnb2	S100a6	Lgals1
Cst3	Cfdp1	Ctsz	Col11a1
Hsp90aa1	Gpc1	Plod1	Spon2
Ndnf		P3h1	Agrn
Pcolce2			Alb
Phospho1

### Sheet: IFT43 M1V down
d7	d7 ∩ d14 ∩ d21	d7 ∩ d14	d14 ∩ d21	d14	d21
Alb	Wnt5a	Ang2	Igfbp7	Egfl7	Ang3
Fmod	Serpine1		F2		Bmp1
Adamtsl4	Serpinc1		Tnfrsf11b		Col9a1
Col11a1			Igf2		Itih4
Fgb					Lgalsl
					Pcolce2
					Plg
					Thbs4
					Vtn

### Sheet: IFT43 M1V up
d14	d14 ∩ d21	d21
Fbln2	Lama5	Anxa5
Cthrc1		Anxa3
Ntn4		Gpc4
		Cst3
		Tnxb

### Sheet: IFT74 del ex 2 down
d7 ∩ d14	d7	d14	d21
Tinagl1	Thbs2	Fbn1	Col8a1
Tgfb2	Thsd4	Col6a6	Ptx3
Smoc1	S100a10	Adamts1	Igfbp7
Tgm2	Col16a1	Emilin1
Wnt5a	Cask	Ang2
Postn	Ogn	Cstb
Lgals9	Glg1	Ccn2
Fbln7	Gpc4	F13a1
Fbn2	Fmod	Ltbp1
	Aspn
	Anxa6
	Anxa4
	Anxa3
	Anxa11
	Agrn
	Adamtsl4

### Sheet: IFT74 del ex 2 up
d7 ∩ d21	d7 ∩ d14 ∩ d21	d14 ∩ d21	d21
Spon2	Ndnf	Pcolce2	Bmp1
		Phospho1	Col11a2
		Mfge8	Ccdc80
		Cspg4	Col11a1
		Prelp	Tgfb1
		Gpc1	Adamts4
			Col10a1
			Col9a1
			Alpl
			Bgn
			Col2a1
			Tnxb
			Mmp11
			Adamtsl1
			Col1a1
